# Impacts of projected elevated temperature on estimated chilling accumulation and bud break of rabbiteye blueberries

**DOI:** 10.1101/2025.07.08.663765

**Authors:** Lovely Mae F. Lawas, Giovani Rossi, Melba R. Salazar-Gutierrez, Di Tian, Courtney P. Leisner

## Abstract

Climate change poses a significant threat to perennial fruit crops, including blueberries, by altering temperature-dependent developmental processes such as dormancy and bud break. This study investigates the projected impacts of mid-21st century warming on chilling accumulation and phenological development in rabbiteye blueberry (*Vaccinium virgatum*) cultivars ‘Krewer’ and ‘Titan’. Using downscaled climate projections from 20 global climate models under the RCP 8.5 scenario, we estimated future temperature trends for a key southeastern U.S. blueberry production region. We quantified changes in chilling hours, chilling portions, and freeze event probabilities between historical (1981–2000) and projected (2041–2070) periods. Results indicate a substantial reduction in chilling accumulation—chilling hours decreased by 66.6% and chilling portions by nearly half—alongside a delayed onset and shortened duration of chilling periods. Despite warming, freezing events are still expected during critical phenological windows, potentially increasing frost damage risk. Growth chamber experiments simulating ambient and elevated temperature regimes revealed significant cultivar-specific shifts in the timing and rate of bud break and bloom stages. Logistic models developed from these data provide predictive tools for assessing phenological responses under future climates. These findings highlight the vulnerability of rabbiteye blueberry to climate-induced dormancy disruption and underscore the need for adaptive management strategies and cultivar selection to sustain productivity in a warming climate.
