## Supplemental Tables 1-5 for "Impacts of projected elevated temperature on estimated chilling accumulation and bud break of rabbiteye blueberries"

### Sheet: Table S1
	Supplementary Table S1. Growth chamber settings (Percival PGC-15) for the duration fo the experiment. A) Reference temeprature settings. B) Projected conditoins fot the mid-century. The month/day (mm/dd) are the times of the year simulated in the growth chamber. The daylength indicates the length of the time the lights were on in the chamber. Steps are indicated by time and light intensity. Light…
	A. Reference conditions
	mm/dd	Daylength	Step 1 (6:00 AM)			Step 2 (6:20 AM)	Step 3 (6:40 AM)	Step 4 (7:00 AM)		Step 5 (2:00 PM)	Step 6 (Light 1 = 75%)		Step 7 (Light 1 = 55%)		Step 8 (Light 1 = 25%)		Step 9 (Light 1 = 0%)			----- Step 10 -----		----- Step 11 -----		----- Step 12 -----
			TEMP	Light 1	Light 2	Light 1	Light 1	TEMP	Light 1	TEMP	Time	TEMP	Time	TEMP	Time	TEMP	Time	TEMP	Light 2	Time	TEMP	Time	TEMP	Time	TEMP
	1/7 - 1/20	10:17:56	5.17927	0.25	On	0.5	0.75	6.11387	1	15.9889	15:17:55.714000	15.6092	15:37:55.714000	15.6092	15:57:55.714000	15.6092	16:17:55.714000	14.6435	Off	17:00:00	13.2809	22:00:00	7.18251	04:00:00	4.72654
	1/21 - 2/3	10:34:51.429000	5.86062	0.25	On	0.5	0.75	6.82938	1	17.0652	15:34:51.429000	16.686	15:54:51.429000	16.686	16:14:51.429000	15.7188	16:34:51.429000	15.7188	Off	17:00:00	14.354	00:00:00	6.97756	04:00:00	5.37285
	2/4 - 2/17	10:56:55.714000	6.70977	0.25	On	0.5	0.75	7.69782	1	18.1375	15:56:55.714000	17.7485	16:16:55.714000	16.7569	16:36:55.714000	16.7569	16:56:55.714000	16.7569	Off	17:00:00	15.3577	02:00:00	6.94884	04:00:00	6.22366
	2/18 - 3/3	11:22:21.429000	8.92197	0.25	On	0.5	0.75	9.88513	1	20.0619	16:22:21.429000	18.7058	16:42:21.429000	18.7058	17:02:21.429000	17.3316	17:22:21.429000	17.3316	Off	18:00:00	15.7859	04:00:00	8.44518	--	--
	3/4 - 3/17	11:50:21.429000	9.01164	0.25	On	0.5	0.75	10.1017	1	21.6187	16:50:21.429000	20.0989	17:10:21.429000	18.5584	17:30:21.429000	18.5584	17:50:21.429000	18.5584	Off	18:00:00	16.8257	04:00:00	8.47336	--	--
	3/18 - 3/31	12:17:38.571000	11.3481	0.25	On	0.5	0.75	12.3934	1	23.4377	17:17:38.571000	20.4589	17:37:38.571000	20.4589	17:57:38.571000	20.4589	18:17:38.571000	18.7726	Off	19:00:00	17.1332	04:00:00	10.8301	--	--
	4/1 - 4/14	12:44:12.857000	11.9548	0.25	On	0.5	0.75	13.0417	1	24.5263	17:44:12.857000	21.5177	18:04:12.857000	19.8138	18:24:12.857000	19.8138	18:44:12.857000	19.8138	Off	19:00:00	18.1575	04:00:00	11.4152	--	--
	4/15 - 4/28	13:09:47.143000	13.9126	0.25	On	0.5	0.75	15.0341	1	26.8844	18:09:47.143000	21.8658	18:29:47.143000	21.8658	18:49:47.143000	21.8658	19:09:47.143000	20.1022	Off	20:00:00	18.5729	04:00:00	13.3565	--	--
	4/29 - 5/12	13:32:47.143000	15.5682	0.25	On	0.5	0.75	16.6679	1	28.2879	18:32:47.143000	23.4646	18:52:47.143000	23.4646	19:12:47.143000	21.7695	19:32:47.143000	21.7695	Off	20:00:00	20.2995	04:00:00	15.0246	--	--
	5/13 - 5/26	13:52:04.286000	18.0477	0.25	On	0.5	0.75	19.1069	1	30.2983	18:52:04.286000	25.6476	19:12:04.286000	24.0131	19:32:04.286000	24.0131	19:52:04.286000	24.0131	Off	20:00:00	22.5956	04:00:00	17.5216	--	--
	5/27 - 6/9	14:05:30	20.1228	0.25	On	0.5	0.75	21.1046	1	31.4791	19:05:30	25.6117	19:25:30	25.6117	19:45:30	25.6117	20:05:30	24.2886	Off	21:00:00	23.2425	04:00:00	19.6379	--	--
	6/10 - 6/23	14:11:38.571000	21.1915	0.25	On	0.5	0.75	22.1477	1	32.251	19:11:38.571000	26.5303	19:31:38.571000	26.5303	19:51:38.571000	26.5303	20:11:38.571000	25.2403	Off	21:00:00	24.2203	04:00:00	20.7196	--	--
	6/24 - 7/7	14:09:55.714000	22.2318	0.25	On	0.5	0.75	23.1516	1	32.8705	19:09:55.714000	27.3612	19:29:55.714000	27.3612	19:49:55.714000	27.3612	20:09:55.714000	26.1189	Off	21:00:00	25.1367	04:00:00	21.7772	--	--
	7/8 - 7/21	14:00:08.571000	22.8816	0.25	On	0.5	0.75	23.8355	1	33.914	19:00:08.571000	28.2051	19:20:08.571000	28.2051	19:40:08.571000	28.2051	20:00:08.571000	26.9178	Off	21:00:00	25.9	04:00:00	22.4113	--	--
	7/22 - 8/4	13:43:42.857000	22.8844	0.25	On	0.5	0.75	23.784	1	33.2897	18:43:42.857000	29.2626	19:03:42.857000	27.8475	19:23:42.857000	27.8475	19:43:42.857000	27.8475	Off	20:00:00	26.6203	04:00:00	22.4434	--	--
	8/5 - 8/18	13:23:00	22.5413	0.25	On	0.5	0.75	23.4398	1	32.9337	18:23:00	28.9476	18:43:00	28.9476	19:03:00	27.5468	19:23:00	27.5468	Off	20:00:00	26.332	04:00:00	22.0976	--	--
	8/19 - 9/1	12:58:42.857000	22.2971	0.25	On	0.5	0.75	23.1881	1	32.6028	17:58:42.857000	30.0618	18:18:42.857000	28.6233	18:38:42.857000	28.6233	18:58:42.857000	28.6233	Off	19:00:00	27.2249	04:00:00	21.8636	--	--
	9/2 - 9/15	12:33:00	21.1389	0.25	On	0.5	0.75	22.0017	1	31.1177	17:33:00	28.6524	17:53:00	28.6524	18:13:00	27.2568	18:33:00	27.2568	Off	19:00:00	25.9	04:00:00	20.7135	--	--
	9/16 - 9/30	12:05:24	19.0478	0.25	On	0.5	0.75	19.9451	1	29.4261	17:05:24	26.8165	17:25:24	26.8165	17:45:24	26.8165	18:05:24	25.3395	Off	19:00:00	23.9036	04:00:00	18.6129	--	--
	10/1 - 10/14	11:37:55.714000	16.6073	0.25	On	0.5	0.75	17.5202	1	27.1657	16:37:55.714000	25.8551	16:57:55.714000	25.8551	17:17:55.714000	24.5275	17:37:55.714000	24.5275	Off	18:00:00	23.0342	04:00:00	16.1598	--	--
	10/15 - 10/28	11:12:17.143000	13.6351	0.25	On	0.5	0.75	14.6714	1	25.6201	16:12:17.143000	24.1379	16:32:17.143000	24.1379	16:52:17.143000	24.1379	17:12:17.143000	22.6363	Off	18:00:00	20.9473	04:00:00	13.1284	--	--
	10/29 - 11/11	10:48:17.143000	11.9621	0.25	On	0.5	0.75	12.9304	1	23.162	15:48:17.143000	22.7677	16:08:17.143000	21.765	16:28:17.143000	21.765	16:48:17.143000	21.765	Off	17:00:00	20.35	04:00:00	11.4913	--	--
	11/12 - 11/25	10:28:00	9.87422	0.25	On	0.5	0.75	10.8667	1	21.353	15:28:00	20.9644	15:48:00	20.9644	16:08:00	19.9733	16:28:00	19.9733	Off	17:00:00	18.5746	04:00:00	9.38714	--	--
	11/26 - 12/9	10:13:21.429000	8.47732	0.25	On	0.5	0.75	9.47303	1	19.9936	15:13:21.429000	19.5903	15:33:21.429000	19.5903	15:53:21.429000	19.5903	16:13:21.429000	18.5641	Off	17:00:00	17.1162	04:00:00	7.99432	--	--
	12/10 - 12/23	10:06:17	6.54253	0.25	On	0.5	0.75	7.45225	1	17.0644	15:06:17.143000	16.6994	15:26:17.143000	16.6994	15:46:17.143000	16.6994	16:06:17.143000	15.7704	Off	17:00:00	14.4594	01:00:00	7.21835	04:00:00	6.09684
	12/24 - 1/6	10:08:00	6.27544	0.25	On	0.5	0.75	7.16957	1	16.617	15:08:00	16.2587	15:28:00	16.2587	15:48:00	16.2587	16:08:00	15.3466	Off	17:00:00	14.0594	01:00:00	6.93011	04:00:00	5.83524
	B. Projected conditions for the mid-century
	mm/dd	Daylength	Step 1 (6:00 AM)			Step 2 (6:20 AM)	Step 3 (6:40 AM)	Step 4 (7:00 AM)		Step 5 (2:00 PM)	Step 6 (Light 1 = 75%)		Step 7 (Light 1 = 55%)		Step 8 (Light 1 = 25%)		Step 9 (Light 1 = 0%)			----- Step 10 -----		----- Step 11 -----		----- Step 12 -----
			TEMP	Light 1	Light 2	Light 1	Light 1	TEMP	Light 1	TEMP	Time	TEMP	Time	TEMP	Time	TEMP	Time	TEMP	Light 2	Time	TEMP	Time	TEMP	Time	TEMP
	1/7 - 1/20	10:17:56	6.87966	0.25	On	0.5	0.75	7.83391	1	17.9165	15:17:55.714000	17.529	15:37:55.714000	17.529	15:57:55.714000	17.529	16:17:55.714000	16.5435	Off	17:00:00	15.1527	02:00:00	7.13239	04:00:00	6.41726
	1/21 - 2/3	10:34:51.429000	6.41	0.25	On	0.5	0.75	8.5795	1	19.0084	15:34:51.429000	18.6223	15:54:51.429000	18.6223	16:14:51.429000	17.6375	16:34:51.429000	17.6375	Off	17:00:00	16.2478	03:00:00	6.39	04:00:00	5.91
	2/4 - 2/17	10:56:55.714000	8.557	0.25	On	0.5	0.75	9.55825	1	20.1374	15:56:55.714000	19.7433	16:16:55.714000	18.7383	16:36:55.714000	18.7383	16:56:55.714000	18.7383	Off	17:00:00	17.3201	04:00:00	8.06438	--	--
	2/18 - 3/3	11:22:21.429000	10.8214	0.25	On	0.5	0.75	11.7959	1	22.0917	16:22:21.429000	20.7219	16:42:21.429000	20.7219	17:02:21.429000	19.3336	17:22:21.429000	19.3336	Off	18:00:00	17.7721	04:00:00	10.3388	--	--
	3/4 - 3/17	11:50:21.429000	11.1027	0.25	On	0.5	0.75	12.1969	1	23.7581	16:50:21.429000	22.2324	17:10:21.429000	20.686	17:30:21.429000	20.686	17:50:21.429000	20.686	Off	18:00:00	18.9465	04:00:00	10.5624	--	--
	3/18 - 3/31	12:17:38.571000	13.4392	0.25	On	0.5	0.75	14.4886	1	25.5771	17:17:38.571000	22.5912	17:37:38.571000	22.5912	17:57:38.571000	22.5912	18:17:38.571000	20.9008	Off	19:00:00	19.2575	04:00:00	12.9191	--	--
	4/1 - 4/14	12:44:12.857000	14.3372	0.25	On	0.5	0.75	15.4321	1	27.0011	17:44:12.857000	23.9697	18:04:12.857000	22.2531	18:24:12.857000	22.2531	18:44:12.857000	22.2531	Off	19:00:00	20.5842	04:00:00	13.793	--	--
	4/15 - 4/28	13:09:47.143000	16.295	0.25	On	0.5	0.75	17.4245	1	29.3592	18:09:47.143000	24.305	18:29:47.143000	24.305	18:49:47.143000	24.305	19:09:47.143000	22.5289	Off	20:00:00	20.9888	04:00:00	15.735	--	--
	4/29 - 5/12	13:32:47.143000	18.159	0.25	On	0.5	0.75	19.2729	1	31.0419	18:32:47.143000	26.162	18:52:47.143000	26.162	19:12:47.143000	24.4469	19:32:47.143000	24.4469	Off	20:00:00	22.9596	04:00:00	17.6079	--	--
	5/13 - 5/26	13:52:04.286000	20.6734	0.25	On	0.5	0.75	21.7477	1	33.0989	18:52:04.286000	28.3808	19:12:04.286000	26.7227	19:32:04.286000	26.7227	19:52:04.286000	26.7227	Off	20:00:00	25.2847	04:00:00	20.1398	--	--
	5/27 - 6/9	14:05:30	22.8162	0.25	On	0.5	0.75	23.8106	1	34.3172	19:05:30	28.3784	19:25:30	28.3784	19:45:30	28.3784	20:05:30	27.0392	Off	21:00:00	25.9803	04:00:00	22.3251	--	--
	6/10 - 6/23	14:11:38.571000	23.9226	0.25	On	0.5	0.75	24.8898	1	35.11	19:11:38.571000	29.3228	19:31:38.571000	29.3228	19:51:38.571000	29.3228	20:11:38.571000	28.0178	Off	21:00:00	26.986	04:00:00	23.4452	--	--
	6/24 - 7/7	14:09:55.714000	24.9351	0.25	On	0.5	0.75	25.8686	1	35.7313	19:09:55.714000	30.1381	19:29:55.714000	30.1381	19:49:55.714000	30.1381	20:09:55.714000	28.8769	Off	21:00:00	27.8797	04:00:00	24.4738	--	--
	7/8 - 7/21	14:00:08.571000	25.5572	0.25	On	0.5	0.75	26.5273	1	36.7766	19:00:08.571000	30.9705	19:20:08.571000	30.9705	19:40:08.571000	30.9705	20:00:08.571000	29.6613	Off	21:00:00	28.6261	04:00:00	25.0789	--	--
	7/22 - 8/4	13:43:42.857000	25.6241	0.25	On	0.5	0.75	26.5353	1	36.1627	18:43:42.857000	32.0905	19:03:42.857000	30.6595	19:23:42.857000	30.6595	19:43:42.857000	30.6595	Off	20:00:00	29.4186	04:00:00	25.1774	--	--
	8/5 - 8/18	13:23:00	25.4413	0.25	On	0.5	0.75	26.3398	1	35.8325	18:23:00	31.8469	18:43:00	31.8469	19:03:00	30.4463	19:23:00	30.4463	Off	20:00:00	29.2317	04:00:00	24.9977	--	--
	8/19 - 9/1	12:58:42.857000	25.1916	0.25	On	0.5	0.75	26.0821	1	35.4914	17:58:42.857000	32.9506	18:18:42.857000	31.5122	18:38:42.857000	31.5122	18:58:42.857000	31.5122	Off	19:00:00	30.114	04:00:00	24.7586	--	--
	9/2 - 9/15	12:33:00	23.9608	0.25	On	0.5	0.75	24.8177	1	33.8719	17:33:00	31.4232	17:53:00	31.4232	18:13:00	30.037	18:33:00	30.037	Off	19:00:00	28.6894	04:00:00	23.5383	--	--
	9/16 - 9/30	12:05:24	21.8697	0.25	On	0.5	0.75	22.7611	1	32.1803	17:05:24	29.5845	17:25:24	29.5845	17:45:24	29.5845	18:05:24	28.1153	Off	19:00:00	26.6871	04:00:00	21.4377	--	--
	10/1 - 10/14	11:37:55.714000	19.2565	0.25	On	0.5	0.75	20.1732	1	29.8585	16:37:55.714000	28.5426	16:57:55.714000	28.5426	17:17:55.714000	27.2096	17:37:55.714000	27.2096	Off	18:00:00	25.7102	04:00:00	18.8072	--	--
	10/15 - 10/28	11:12:17.143000	16.2843	0.25	On	0.5	0.75	17.3243	1	28.313	16:12:17.143000	26.8254	16:32:17.143000	26.8254	16:52:17.143000	26.8254	17:12:17.143000	25.3184	Off	18:00:00	23.6233	04:00:00	15.7757	--	--
	10/29 - 11/11	10:48:17.143000	14.4354	0.25	On	0.5	0.75	15.4081	1	25.6847	15:48:17.143000	25.2881	16:08:17.143000	24.2797	16:28:17.143000	24.2797	16:48:17.143000	24.2797	Off	17:00:00	22.8568	04:00:00	13.963	--	--
	11/12 - 11/25	10:28:00	12.2997	0.25	On	0.5	0.75	13.2965	1	23.8292	15:28:00	23.4389	15:48:00	23.4389	16:08:00	22.4433	16:28:00	22.4433	Off	17:00:00	21.0383	04:00:00	11.8104	--	--
	11/26 - 12/9	10:13:21.429000	10.6187	0.25	On	0.5	0.75	11.6261	1	22.2712	15:13:21.429000	21.862	15:33:21.429000	21.862	15:53:21.429000	21.862	16:13:21.429000	20.8214	Off	17:00:00	19.3528	04:00:00	10.1305	--	--
	12/10 - 12/23	10:06:17	8.52603	0.25	On	0.5	0.75	9.45164	1	19.2316	15:06:17.143000	18.8603	15:26:17.143000	18.8603	15:46:17.143000	18.8603	16:06:17.143000	17.9152	Off	17:00:00	16.5815	04:00:00	6.9	--	--
	12/24 - 1/6	10:08:00	8.1376	0.25	On	0.5	0.75	9.04924	1	18.6816	15:08:00	18.3163	15:28:00	18.3163	15:48:00	18.3163	16:08:00	17.3864	Off	17:00:00	16.0742	04:00:00	6.47	05:00:00	6.34

### Sheet: Table S2
Supplementary Table S2. Temperature data generated from the reference data (MACA Reference) and predicted temperatures for the mid-century (MACA Projected). Tmin and Tmax represent maximum and minimum temperatures, respectively.
Reference		Projected
Tmin	Tmax	Tmin	Tmax
13.5832	25.703	15.9811	28.2104	Mean annual temperature
2.53	14.105	4.21379	16.2728	Lower annual temperature
22.615	34.78	25.2769	37.6432	Higher annual temperature
8.43662	20.593	10.5469	22.8297	Mean temperature for the chilling accumulation period
2.53	14.105	4.21379	16.2728	Lower temperature for the chilling accumulation period
16.97	28.74	19.616	31.433	Higher temperature for the chilling accumulation period

### Sheet: Table S3
Supplementary Table S3. Results for the accumulation of chilling portions. A) Overview of the chilling portion dates. B) Number of days with the accumulation of chilling portions per month. Values are shown for the reference and projected period.
A. Overview
Reference	Projected
2024-12-02	2024-12-07	First occurrence of chilling portion
2024-03-11	2024-02-13	Last occurrence of chilling portion
55	30	Number of days with accumulation of chilling portion
51.9755	30.024	Total chilling portions accumulated
0.945009	1.0008	Average daily accumulation across days with chilling accumulation
1.1538	1.01783	Maximun chilling portions accumulated in one day
B. Number of days with accumulation of chilling portions (per month)
Month	Reference	Projected
October	0	0
November	0	0
December	19	10
January	23	16
February	12	4
March	1	0

### Sheet: Table S4
Supplemental Table S4. Results for the accumulation of chilling hours. A) Overview of the dates for chilling hour calculation. B) Number of days with accumulation of chilling hours per month. Values are given for both the reference and projected periods.
A. Overview
Reference	Predicted
2024-12-03	2024-12-07	First occurrence of chilling hour
2024-03-12	2024-02-13	Last occurrence of chilling hour
69	32	Number of days with accumulation of chilling hour
500	167	Total chilling hours accumulated
7.24638	5.21875	Average daily accumulation across days with chilling accumulation
12	9	Maximun chilling hours accumulated in one day
B. Number of days with accumulation of chilling hours (per month)
Month	Reference	Predicted
October	0	0
November	0	0
December	27	9
January	26	21
February	14	2
March	2	0

### Sheet: Table S5
Supplementary Table S4. Results for the probability of the occurrence of freezing events (POFE). A) Overview of the freezing dates. B) the number of days with POFE in the reference and projected periods. Panel C lists the number of days with a POFE in the reference and projected periods. The projected likelihood of freezing events during the mid-century period (2041-2070) was determined by calcul…
A. Overview
Reference	Projected
2024-11-11	2024-11-22	First freezing event
2024-03-15	2024-03-15	Last freezing event
84	77	Number of days with POFE not equal to 0
0.0458791	0.0232692	Average POFE across all chilling accumulation period
0.0994048	0.055	Average POFE across days with chilling accumulation
B. Number of days with POFE not equal 0 (per month)
Month	Reference	Projected
October	0	0
November	3	1
December	28	28
January	27	27
February	19	14
March	7	7
C. Number of days with the given POFE
POFE	Reference	Projected
>10%	24	11
5% < x ≤ 10%	23	20
0% < x ≤ 5%	37	46
